# Recombination and incomplete lineage sorting resolve the enigma of lysozyme evolution

**DOI:** 10.64898/2026.05.31.729045

**Authors:** Dawson Houghtaling, Edward L. Braun, Rebecca T. Kimball

## Abstract

Lysozyme has long been a model for understanding enzyme structure, function, and evolution. Early studies revealed a conflict between organismal phylogeny and the distribution of three functionally important amino acid residues in galliform birds. Lysozymes differing at all three amino acids appear functionally equivalent, but intermediates exhibit reduced stability and have not been observed in nature. However, the phylogeny suggests two independent occurrences of the three mutations, requiring two separate transitions through low fitness intermediates. We reexamined this apparent paradox using phylogenomic methods, accounting for incomplete lineage sorting and intralocus recombination. The lysozyme locus tree conflicts with an estimated species tree, but the conflict involves a short branch in coalescent units, consistent with incomplete lineage sorting. We also found evidence for recombination, with different parts of the lysozyme locus supporting alternative relationships. The three amino acids are encoded by exons located in different recombination-defined segments with different evolutionary histories. These results support a model where ancestral polymorphism, coupled with recombination between independently arising mutations, allowed rapid transitions between peaks in the fitness landscape without fixation of deleterious intermediates. Our findings resolve this long-standing question in lysozyme evolution and highlight the importance of considering complex genealogical processes such as incomplete lineage sorting and recombination when reconstructing ancestral proteins and interpreting apparent cases of molecular convergence.
