## Supplementary material for "Recombination and incomplete lineage sorting resolve the enigma of lysozyme evolution": UCE quartet frequences

### Sheet: Sheet1
Node	Topology	Quadripartition	In_Tree?	Count	Eff_#	Proportion
N23	t1	{Centrocercus_minimus_genome}|{Tympanuchus_cupido_genome}#{Lagopus_muta_genome}|{Alectura_lathami_genome,Penelope_pileata_genome,Numida_meleagris_genome,Colinus_virginianus_genome,Callipepla_squamata_genome,Odontophorus_gujanensis_genome,Gallus_gallus_genome,Bambusicola_thoracicus_genome,Pavo_cristatus_genome,Syrmticus_mikado_genome,Phasianus_colchicus_genome,Chrysolophus_pictus_genome,Meleagris_…	1	3534.41	4006.31	0.882209
N23	t2	{Alectura_lathami_genome,Penelope_pileata_genome,Numida_meleagris_genome,Colinus_virginianus_genome,Callipepla_squamata_genome,Odontophorus_gujanensis_genome,Gallus_gallus_genome,Bambusicola_thoracicus_genome,Pavo_cristatus_genome,Syrmticus_mikado_genome,Phasianus_colchicus_genome,Chrysolophus_pictus_genome,Meleagris_gallopavo_genome}|{Tympanuchus_cupido_genome}#{Lagopus_muta_genome}|{Centrocercu…	0	198.298	4006.31	0.0494963
N23	t3	{Centrocercus_minimus_genome}|{Alectura_lathami_genome,Penelope_pileata_genome,Numida_meleagris_genome,Colinus_virginianus_genome,Callipepla_squamata_genome,Odontophorus_gujanensis_genome,Gallus_gallus_genome,Bambusicola_thoracicus_genome,Pavo_cristatus_genome,Syrmticus_mikado_genome,Phasianus_colchicus_genome,Chrysolophus_pictus_genome,Meleagris_gallopavo_genome}#{Lagopus_muta_genome}|{Tympanuch…	0	273.608	4006.31	0.0682942
N24	t1	{Centrocercus_minimus_genome,Tympanuchus_cupido_genome}|{Lagopus_muta_genome}#{Meleagris_gallopavo_genome}|{Alectura_lathami_genome,Penelope_pileata_genome,Numida_meleagris_genome,Colinus_virginianus_genome,Callipepla_squamata_genome,Odontophorus_gujanensis_genome,Gallus_gallus_genome,Bambusicola_thoracicus_genome,Pavo_cristatus_genome,Syrmticus_mikado_genome,Phasianus_colchicus_genome,Chrysoloph…	1	4134.18	4140.59	0.998452
N24	t2	{Alectura_lathami_genome,Penelope_pileata_genome,Numida_meleagris_genome,Colinus_virginianus_genome,Callipepla_squamata_genome,Odontophorus_gujanensis_genome,Gallus_gallus_genome,Bambusicola_thoracicus_genome,Pavo_cristatus_genome,Syrmticus_mikado_genome,Phasianus_colchicus_genome,Chrysolophus_pictus_genome}|{Lagopus_muta_genome}#{Meleagris_gallopavo_genome}|{Centrocercus_minimus_genome,Tympanuch…	0	4.01295	4140.59	0.000969174
N24	t3	{Centrocercus_minimus_genome,Tympanuchus_cupido_genome}|{Alectura_lathami_genome,Penelope_pileata_genome,Numida_meleagris_genome,Colinus_virginianus_genome,Callipepla_squamata_genome,Odontophorus_gujanensis_genome,Gallus_gallus_genome,Bambusicola_thoracicus_genome,Pavo_cristatus_genome,Syrmticus_mikado_genome,Phasianus_colchicus_genome,Chrysolophus_pictus_genome}#{Meleagris_gallopavo_genome}|{Lag…	0	2.39673	4140.59	0.000578838
N25	t1	{Centrocercus_minimus_genome,Tympanuchus_cupido_genome,Lagopus_muta_genome}|{Meleagris_gallopavo_genome}#{Syrmticus_mikado_genome,Phasianus_colchicus_genome,Chrysolophus_pictus_genome}|{Alectura_lathami_genome,Penelope_pileata_genome,Numida_meleagris_genome,Colinus_virginianus_genome,Callipepla_squamata_genome,Odontophorus_gujanensis_genome,Gallus_gallus_genome,Bambusicola_thoracicus_genome,Pavo_…	1	3024.88	3933.94	0.768919
N25	t2	{Alectura_lathami_genome,Penelope_pileata_genome,Numida_meleagris_genome,Colinus_virginianus_genome,Callipepla_squamata_genome,Odontophorus_gujanensis_genome,Gallus_gallus_genome,Bambusicola_thoracicus_genome,Pavo_cristatus_genome}|{Meleagris_gallopavo_genome}#{Syrmticus_mikado_genome,Phasianus_colchicus_genome,Chrysolophus_pictus_genome}|{Centrocercus_minimus_genome,Tympanuchus_cupido_genome,Lag…	0	438.285	3933.94	0.111411
N25	t3	{Centrocercus_minimus_genome,Tympanuchus_cupido_genome,Lagopus_muta_genome}|{Alectura_lathami_genome,Penelope_pileata_genome,Numida_meleagris_genome,Colinus_virginianus_genome,Callipepla_squamata_genome,Odontophorus_gujanensis_genome,Gallus_gallus_genome,Bambusicola_thoracicus_genome,Pavo_cristatus_genome}#{Syrmticus_mikado_genome,Phasianus_colchicus_genome,Chrysolophus_pictus_genome}|{Meleagris_…	0	470.775	3933.94	0.11967
N21	t1	{Syrmticus_mikado_genome}|{Phasianus_colchicus_genome}#{Chrysolophus_pictus_genome}|{Alectura_lathami_genome,Penelope_pileata_genome,Numida_meleagris_genome,Colinus_virginianus_genome,Callipepla_squamata_genome,Odontophorus_gujanensis_genome,Gallus_gallus_genome,Bambusicola_thoracicus_genome,Pavo_cristatus_genome,Centrocercus_minimus_genome,Tympanuchus_cupido_genome,Lagopus_muta_genome,Meleagris_…	1	1603.21	3316.21	0.483446
N21	t2	{Alectura_lathami_genome,Penelope_pileata_genome,Numida_meleagris_genome,Colinus_virginianus_genome,Callipepla_squamata_genome,Odontophorus_gujanensis_genome,Gallus_gallus_genome,Bambusicola_thoracicus_genome,Pavo_cristatus_genome,Centrocercus_minimus_genome,Tympanuchus_cupido_genome,Lagopus_muta_genome,Meleagris_gallopavo_genome}|{Phasianus_colchicus_genome}#{Chrysolophus_pictus_genome}|{Syrmtic…	0	624.561	3316.21	0.188336
N21	t3	{Syrmticus_mikado_genome}|{Alectura_lathami_genome,Penelope_pileata_genome,Numida_meleagris_genome,Colinus_virginianus_genome,Callipepla_squamata_genome,Odontophorus_gujanensis_genome,Gallus_gallus_genome,Bambusicola_thoracicus_genome,Pavo_cristatus_genome,Centrocercus_minimus_genome,Tympanuchus_cupido_genome,Lagopus_muta_genome,Meleagris_gallopavo_genome}#{Chrysolophus_pictus_genome}|{Phasianus_…	0	1088.44	3316.21	0.328218
N22	t1	{Syrmticus_mikado_genome,Phasianus_colchicus_genome}|{Chrysolophus_pictus_genome}#{Centrocercus_minimus_genome,Tympanuchus_cupido_genome,Lagopus_muta_genome,Meleagris_gallopavo_genome}|{Alectura_lathami_genome,Penelope_pileata_genome,Numida_meleagris_genome,Colinus_virginianus_genome,Callipepla_squamata_genome,Odontophorus_gujanensis_genome,Gallus_gallus_genome,Bambusicola_thoracicus_genome,Pavo_…	1	4093.78	4104.37	0.997421
N22	t2	{Alectura_lathami_genome,Penelope_pileata_genome,Numida_meleagris_genome,Colinus_virginianus_genome,Callipepla_squamata_genome,Odontophorus_gujanensis_genome,Gallus_gallus_genome,Bambusicola_thoracicus_genome,Pavo_cristatus_genome}|{Chrysolophus_pictus_genome}#{Centrocercus_minimus_genome,Tympanuchus_cupido_genome,Lagopus_muta_genome,Meleagris_gallopavo_genome}|{Syrmticus_mikado_genome,Phasianus_…	0	5.49065	4104.37	0.00133776
N22	t3	{Syrmticus_mikado_genome,Phasianus_colchicus_genome}|{Alectura_lathami_genome,Penelope_pileata_genome,Numida_meleagris_genome,Colinus_virginianus_genome,Callipepla_squamata_genome,Odontophorus_gujanensis_genome,Gallus_gallus_genome,Bambusicola_thoracicus_genome,Pavo_cristatus_genome}#{Centrocercus_minimus_genome,Tympanuchus_cupido_genome,Lagopus_muta_genome,Meleagris_gallopavo_genome}|{Chrysoloph…	0	5.09592	4104.37	0.00124159
N26	t1	{Centrocercus_minimus_genome,Tympanuchus_cupido_genome,Lagopus_muta_genome,Meleagris_gallopavo_genome}|{Syrmticus_mikado_genome,Phasianus_colchicus_genome,Chrysolophus_pictus_genome}#{Gallus_gallus_genome,Bambusicola_thoracicus_genome,Pavo_cristatus_genome}|{Alectura_lathami_genome,Penelope_pileata_genome,Numida_meleagris_genome,Colinus_virginianus_genome,Callipepla_squamata_genome,Odontophorus_g…	1	4099.18	4122.81	0.994269
N26	t2	{Alectura_lathami_genome,Penelope_pileata_genome,Numida_meleagris_genome,Colinus_virginianus_genome,Callipepla_squamata_genome,Odontophorus_gujanensis_genome}|{Syrmticus_mikado_genome,Phasianus_colchicus_genome,Chrysolophus_pictus_genome}#{Gallus_gallus_genome,Bambusicola_thoracicus_genome,Pavo_cristatus_genome}|{Centrocercus_minimus_genome,Tympanuchus_cupido_genome,Lagopus_muta_genome,Meleagris_…	0	10.7599	4122.81	0.00260985
N26	t3	{Centrocercus_minimus_genome,Tympanuchus_cupido_genome,Lagopus_muta_genome,Meleagris_gallopavo_genome}|{Alectura_lathami_genome,Penelope_pileata_genome,Numida_meleagris_genome,Colinus_virginianus_genome,Callipepla_squamata_genome,Odontophorus_gujanensis_genome}#{Gallus_gallus_genome,Bambusicola_thoracicus_genome,Pavo_cristatus_genome}|{Syrmticus_mikado_genome,Phasianus_colchicus_genome,Chrysoloph…	0	12.8676	4122.81	0.00312108
N28	t1	{Gallus_gallus_genome}|{Bambusicola_thoracicus_genome}#{Pavo_cristatus_genome}|{Alectura_lathami_genome,Penelope_pileata_genome,Numida_meleagris_genome,Colinus_virginianus_genome,Callipepla_squamata_genome,Odontophorus_gujanensis_genome,Centrocercus_minimus_genome,Tympanuchus_cupido_genome,Lagopus_muta_genome,Meleagris_gallopavo_genome,Syrmticus_mikado_genome,Phasianus_colchicus_genome,Chrysoloph…	1	2895.99	2914.42	0.993676
N28	t2	{Alectura_lathami_genome,Penelope_pileata_genome,Numida_meleagris_genome,Colinus_virginianus_genome,Callipepla_squamata_genome,Odontophorus_gujanensis_genome,Centrocercus_minimus_genome,Tympanuchus_cupido_genome,Lagopus_muta_genome,Meleagris_gallopavo_genome,Syrmticus_mikado_genome,Phasianus_colchicus_genome,Chrysolophus_pictus_genome}|{Bambusicola_thoracicus_genome}#{Pavo_cristatus_genome}|{Gall…	0	8.71969	2914.42	0.00299191
N28	t3	{Gallus_gallus_genome}|{Alectura_lathami_genome,Penelope_pileata_genome,Numida_meleagris_genome,Colinus_virginianus_genome,Callipepla_squamata_genome,Odontophorus_gujanensis_genome,Centrocercus_minimus_genome,Tympanuchus_cupido_genome,Lagopus_muta_genome,Meleagris_gallopavo_genome,Syrmticus_mikado_genome,Phasianus_colchicus_genome,Chrysolophus_pictus_genome}#{Pavo_cristatus_genome}|{Bambusicola_t…	0	9.71108	2914.42	0.00333208
N27	t1	{Gallus_gallus_genome,Bambusicola_thoracicus_genome}|{Pavo_cristatus_genome}#{Centrocercus_minimus_genome,Tympanuchus_cupido_genome,Lagopus_muta_genome,Meleagris_gallopavo_genome,Syrmticus_mikado_genome,Phasianus_colchicus_genome,Chrysolophus_pictus_genome}|{Alectura_lathami_genome,Penelope_pileata_genome,Numida_meleagris_genome,Colinus_virginianus_genome,Callipepla_squamata_genome,Odontophorus_g…	1	1638.37	2776.06	0.590177
N27	t2	{Alectura_lathami_genome,Penelope_pileata_genome,Numida_meleagris_genome,Colinus_virginianus_genome,Callipepla_squamata_genome,Odontophorus_gujanensis_genome}|{Pavo_cristatus_genome}#{Centrocercus_minimus_genome,Tympanuchus_cupido_genome,Lagopus_muta_genome,Meleagris_gallopavo_genome,Syrmticus_mikado_genome,Phasianus_colchicus_genome,Chrysolophus_pictus_genome}|{Gallus_gallus_genome,Bambusicola_t…	0	567.067	2776.06	0.20427
N27	t3	{Gallus_gallus_genome,Bambusicola_thoracicus_genome}|{Alectura_lathami_genome,Penelope_pileata_genome,Numida_meleagris_genome,Colinus_virginianus_genome,Callipepla_squamata_genome,Odontophorus_gujanensis_genome}#{Centrocercus_minimus_genome,Tympanuchus_cupido_genome,Lagopus_muta_genome,Meleagris_gallopavo_genome,Syrmticus_mikado_genome,Phasianus_colchicus_genome,Chrysolophus_pictus_genome}|{Pavo_…	0	570.628	2776.06	0.205553
N20	t1	{Centrocercus_minimus_genome,Tympanuchus_cupido_genome,Lagopus_muta_genome,Meleagris_gallopavo_genome,Syrmticus_mikado_genome,Phasianus_colchicus_genome,Chrysolophus_pictus_genome}|{Gallus_gallus_genome,Bambusicola_thoracicus_genome,Pavo_cristatus_genome}#{Colinus_virginianus_genome,Callipepla_squamata_genome,Odontophorus_gujanensis_genome}|{Alectura_lathami_genome,Penelope_pileata_genome,Numida_…	1	4082.08	4124.91	0.989617
N20	t2	{Alectura_lathami_genome,Penelope_pileata_genome,Numida_meleagris_genome}|{Gallus_gallus_genome,Bambusicola_thoracicus_genome,Pavo_cristatus_genome}#{Colinus_virginianus_genome,Callipepla_squamata_genome,Odontophorus_gujanensis_genome}|{Centrocercus_minimus_genome,Tympanuchus_cupido_genome,Lagopus_muta_genome,Meleagris_gallopavo_genome,Syrmticus_mikado_genome,Phasianus_colchicus_genome,Chrysoloph…	0	21.4456	4124.91	0.00519905
N20	t3	{Centrocercus_minimus_genome,Tympanuchus_cupido_genome,Lagopus_muta_genome,Meleagris_gallopavo_genome,Syrmticus_mikado_genome,Phasianus_colchicus_genome,Chrysolophus_pictus_genome}|{Alectura_lathami_genome,Penelope_pileata_genome,Numida_meleagris_genome}#{Colinus_virginianus_genome,Callipepla_squamata_genome,Odontophorus_gujanensis_genome}|{Gallus_gallus_genome,Bambusicola_thoracicus_genome,Pavo_…	0	21.3847	4124.91	0.00518428
N15	t1	{Colinus_virginianus_genome}|{Callipepla_squamata_genome}#{Odontophorus_gujanensis_genome}|{Alectura_lathami_genome,Penelope_pileata_genome,Numida_meleagris_genome,Centrocercus_minimus_genome,Tympanuchus_cupido_genome,Lagopus_muta_genome,Meleagris_gallopavo_genome,Syrmticus_mikado_genome,Phasianus_colchicus_genome,Chrysolophus_pictus_genome,Gallus_gallus_genome,Bambusicola_thoracicus_genome,Pavo_…	1	3920.47	3929.74	0.997641
N15	t2	{Alectura_lathami_genome,Penelope_pileata_genome,Numida_meleagris_genome,Centrocercus_minimus_genome,Tympanuchus_cupido_genome,Lagopus_muta_genome,Meleagris_gallopavo_genome,Syrmticus_mikado_genome,Phasianus_colchicus_genome,Chrysolophus_pictus_genome,Gallus_gallus_genome,Bambusicola_thoracicus_genome,Pavo_cristatus_genome}|{Callipepla_squamata_genome}#{Odontophorus_gujanensis_genome}|{Colinus_vi…	0	2.7514	3929.74	0.000700148
N15	t3	{Colinus_virginianus_genome}|{Alectura_lathami_genome,Penelope_pileata_genome,Numida_meleagris_genome,Centrocercus_minimus_genome,Tympanuchus_cupido_genome,Lagopus_muta_genome,Meleagris_gallopavo_genome,Syrmticus_mikado_genome,Phasianus_colchicus_genome,Chrysolophus_pictus_genome,Gallus_gallus_genome,Bambusicola_thoracicus_genome,Pavo_cristatus_genome}#{Odontophorus_gujanensis_genome}|{Callipepla…	0	6.51887	3929.74	0.00165886
N16	t1	{Colinus_virginianus_genome,Callipepla_squamata_genome}|{Odontophorus_gujanensis_genome}#{Centrocercus_minimus_genome,Tympanuchus_cupido_genome,Lagopus_muta_genome,Meleagris_gallopavo_genome,Syrmticus_mikado_genome,Phasianus_colchicus_genome,Chrysolophus_pictus_genome,Gallus_gallus_genome,Bambusicola_thoracicus_genome,Pavo_cristatus_genome}|{Alectura_lathami_genome,Penelope_pileata_genome,Numida_…	1	4122.64	4125.31	0.999352
N16	t2	{Alectura_lathami_genome,Penelope_pileata_genome,Numida_meleagris_genome}|{Odontophorus_gujanensis_genome}#{Centrocercus_minimus_genome,Tympanuchus_cupido_genome,Lagopus_muta_genome,Meleagris_gallopavo_genome,Syrmticus_mikado_genome,Phasianus_colchicus_genome,Chrysolophus_pictus_genome,Gallus_gallus_genome,Bambusicola_thoracicus_genome,Pavo_cristatus_genome}|{Colinus_virginianus_genome,Callipepla…	0	1.55261	4125.31	0.000376362
N16	t3	{Colinus_virginianus_genome,Callipepla_squamata_genome}|{Alectura_lathami_genome,Penelope_pileata_genome,Numida_meleagris_genome}#{Centrocercus_minimus_genome,Tympanuchus_cupido_genome,Lagopus_muta_genome,Meleagris_gallopavo_genome,Syrmticus_mikado_genome,Phasianus_colchicus_genome,Chrysolophus_pictus_genome,Gallus_gallus_genome,Bambusicola_thoracicus_genome,Pavo_cristatus_genome}|{Odontophorus_g…	0	1.11963	4125.31	0.000271405
N19	t1	{Centrocercus_minimus_genome,Tympanuchus_cupido_genome,Lagopus_muta_genome,Meleagris_gallopavo_genome,Syrmticus_mikado_genome,Phasianus_colchicus_genome,Chrysolophus_pictus_genome,Gallus_gallus_genome,Bambusicola_thoracicus_genome,Pavo_cristatus_genome}|{Colinus_virginianus_genome,Callipepla_squamata_genome,Odontophorus_gujanensis_genome}#{Numida_meleagris_genome}|{Alectura_lathami_genome,Penelop…	1	2560.37	3961.22	0.646359
N19	t2	{Alectura_lathami_genome,Penelope_pileata_genome}|{Colinus_virginianus_genome,Callipepla_squamata_genome,Odontophorus_gujanensis_genome}#{Numida_meleagris_genome}|{Centrocercus_minimus_genome,Tympanuchus_cupido_genome,Lagopus_muta_genome,Meleagris_gallopavo_genome,Syrmticus_mikado_genome,Phasianus_colchicus_genome,Chrysolophus_pictus_genome,Gallus_gallus_genome,Bambusicola_thoracicus_genome,Pavo_…	0	660.318	3961.22	0.166696
N19	t3	{Centrocercus_minimus_genome,Tympanuchus_cupido_genome,Lagopus_muta_genome,Meleagris_gallopavo_genome,Syrmticus_mikado_genome,Phasianus_colchicus_genome,Chrysolophus_pictus_genome,Gallus_gallus_genome,Bambusicola_thoracicus_genome,Pavo_cristatus_genome}|{Alectura_lathami_genome,Penelope_pileata_genome}#{Numida_meleagris_genome}|{Colinus_virginianus_genome,Callipepla_squamata_genome,Odontophorus_g…	0	740.533	3961.22	0.186946
N17	t1	{Centrocercus_minimus_genome,Tympanuchus_cupido_genome,Lagopus_muta_genome,Meleagris_gallopavo_genome,Syrmticus_mikado_genome,Phasianus_colchicus_genome,Chrysolophus_pictus_genome,Gallus_gallus_genome,Bambusicola_thoracicus_genome,Pavo_cristatus_genome,Colinus_virginianus_genome,Callipepla_squamata_genome,Odontophorus_gujanensis_genome}|{Numida_meleagris_genome}#{Penelope_pileata_genome}|{Alectur…	1	4044.83	4060.32	0.996184
N17	t2	{Alectura_lathami_genome}|{Numida_meleagris_genome}#{Penelope_pileata_genome}|{Centrocercus_minimus_genome,Tympanuchus_cupido_genome,Lagopus_muta_genome,Meleagris_gallopavo_genome,Syrmticus_mikado_genome,Phasianus_colchicus_genome,Chrysolophus_pictus_genome,Gallus_gallus_genome,Bambusicola_thoracicus_genome,Pavo_cristatus_genome,Colinus_virginianus_genome,Callipepla_squamata_genome,Odontophorus_g…	0	7.36644	4060.32	0.00181425
N17	t3	{Centrocercus_minimus_genome,Tympanuchus_cupido_genome,Lagopus_muta_genome,Meleagris_gallopavo_genome,Syrmticus_mikado_genome,Phasianus_colchicus_genome,Chrysolophus_pictus_genome,Gallus_gallus_genome,Bambusicola_thoracicus_genome,Pavo_cristatus_genome,Colinus_virginianus_genome,Callipepla_squamata_genome,Odontophorus_gujanensis_genome}|{Alectura_lathami_genome}#{Penelope_pileata_genome}|{Numida_…	0	8.12581	4060.32	0.00200127
